# HLF suppresses DREAM target genes and reinstates quiescence in lung squamous cell carcinoma

**DOI:** 10.1101/2025.05.06.650933

**Authors:** Pavan Prabhala, Sofia Freiman, Jiten Sharma, Julia Stevrell, Sofia Wijk, Frida Rosengren, Camila Vazquez Echegaray, Nika Gvazava, Karina Kanzenbach, Stefan Lang, Rebecka Cattani, Jenny Wigen, Shamit Soneji, David Bryder, Elsa Arbajian, Johan Flygare, Ellen Tufvesson, Leif Bjermer, Darcy Wagner, Hans Brunnström, Maria Planck, Gunilla Westergren Thorsson, Mattias Magnusson

## Abstract

Lung squamous cell carcinoma (LUSC) originates from airway basal stem cells and carries frequent TP53 mutations and RB pathway disruption, yet lacks oncogene-directed therapies. Here, using single-cell transcriptomics of healthy airway epithelium and primary LUSC tumors, we resolve four basal cell states along a quiescence-to-activation gradient and identify HLF as a transcription factor restricted to the most primitive quiescent population. In LUSC, HLF is silenced across all six genetically distinct tumors and associated with promoter hypermethylation, and low HLF expression predicts poor patient survival. Concurrent with HLF silencing, DREAM target genes are broadly de-repressed through convergent DREAM and RB1 pathway disruption. Functionally, HLF re-expression reinstates G0 quiescence and suppresses proliferation in basal stem cells, LUSC cell lines, and patient-derived tumor organoids, preferentially suppressing DREAM targets over E2F-only targets. Because HLF engages DREAM target repression independently of p53, reactivation could restore quiescence in LUSC regardless of p53 status.

**Statement of Significance:** We identify convergent DREAM complex disruption as the proliferative mechanism in LUSC and show that the quiescence factor HLF suppresses DREAM target genes independently of p53, reinstating G0 arrest in cancer cells. HLF is silenced by promoter methylation, representing a pharmacologically accessible target amenable to reactivation.
