## Supplementary table 10 for "HLF suppresses DREAM target genes and reinstates quiescence in lung squamous cell carcinoma"

group	gene set	normalized enrichment score	P value	false discovery rate	size	leadingEdge
Figure E18 A	CHICAS_RB1_TARGETS_SENESCENT	-2.194841531	1.30E-23	1.17E-22	550	CCL20,KCNG1,CSF3,ISG15,DDX60,IFIT3,ISG20,C3,NFKBIZ,INHBA,RPA1,SERPINB3,CXCL2,TNFAIP3,CXCL1,GJB2,UBE2L6,C15orf48,G0S2,BAALC,IL33,CXCL6,SMOC1,IL1A,TREM1,C11orf96,SAMHD1,ERAP2,GBP3,BTN3A3,VNN1,ACKR3,TRIB2,THBD,SERPINB4,AREG,CXCL5,SERPINE1,ZEB1,SERPINA1,FUT8,IFITM1,EGR3,BCL2A1,BIRC3,NET1,POU2F2,TNFAIP8,GSAP,OSMR,HEY1,ADD3,CD274,PLSCR1,SLC43A3,RAB27A,SP100,DGAT2,CD82,TM6SF1,EHF,CCDC71L,IL6ST,RAB27B,AR…
Figure E18 A	CHICAS_RB1_TARGETS_CONFLUENT	-1.874031363	8.64E-12	3.89E-11	542	IFIT2,DDX60,TMTC1,NRP1,SAMD9L,FOXC2,EVA1A,GPRC5B,ASS1,BAALC,CAMK2N1,LBH,LAMA4,EPHA4,DEPP1,CDC42EP5,GBP2,RARRES1,TENT5C,MN1,MTSS1,PARP9,SERPINE1,VGLL3,MDK,ADAM19,PSMB9,IFI16,MYLK,NFE2L3,UGCG,SPARC,SIPA1L2,CTHRC1,NMI,SLC9A7,GATA6,SYTL2,AXL,NTN4,NREP,GALNT5,RBP1,SCUBE3,TGM2,LY6E,XAF1,RASSF4,FHOD3,DAB2,ANGPTL2,PRIM2,INHBE,APOL6,ANXA2R-OT1,FHL2,FRMD5,FOXD1,SDC4,SYT1,CROT,GSTM1,SMAD3,LOX,GMDS,ANO1,FOXL…
Figure E18 A	CHICAS_RB1_TARGETS_GROWING	-1.858146945	3.10E-07	9.31E-07	232	NRP1,BAALC,RARRES1,IFI16,MYLK,TNFAIP8,NMI,AXL,NREP,RBP1,SCUBE3,ADAMTS6,CA12,MARCKS,PCDH7,PSIP1,ANO1,PEAR1,CDC25B,STMN3,JADE1,HAS2,PRICKLE1,SYNE3,CDH6,FBLN1,USP1,EIF4EBP1,ANKRD28,APOBEC3B,NR2F2,RALGPS2,LRRC17,CTDSPL2,ITGB3BP,NRXN3,DDIT4,RBBP8,HELLS,NFYB,CDCA7,ANKRD13A,C2CD5,CEP57,DEK,PRSS12,PHGDH,SPIN4,EZH2,TIFA,MCM2,PGAP1,SCARA3,SLIT2,CDC7,MSH2,DOCK10,NASP,TNFSF4,MCM7,MCM6,C1R,KCNK2,GINS1,DPF3,EX…
Figure E18 A	FISCHER_G1_S_CELL_CYCLE	-1.771711634	7.12E-06	1.60E-05	199	H2AC7,PLCXD1,H4C8,TTLL7,USP18,TLR3,INSR,H2BC4,ARL6IP6,DUSP10,H4C5,CENPQ,CCND3,IGF1R,MASTL,TCIM,USP1,RMI1,H2AC20,EAF2,MNT,PAQR4,RBBP8,HELLS,H2AC25,CDCA7,BLM,NEDD9,KLRK1,PASK,ABHD10,RECQL4,TNS2,RGS7,PTGS2,CHAF1B,EZH2,TIFA,TREX1,CASP8AP2,RFXAP,H2BC5,AKAP5,MCM2,TRIM45,ANKRA2,PRKD1,USP53,NPAT,CDC7,MSH2,DTL,CDT1,NASP,FANCG,MDM1,ARGLU1,BARD1,MCM6,MATN1,PLSCR4,CDH24,WDR76,BRCA1,CDH10,PANK2,C1GALT1,PCNA,R…
Figure E18 A	BIOCARTA_RB_PATHWAY	-1.520751556	0.039255629	0.070660133	13	CDC25B,ATM,CDK2,WEE1,YWHAH,CHEK1,MYT1,TP53,CDC25C,CDK4
Figure E18 A	GOBP_CELL_CYCLE_G1_S_PHASE_TRANSITION	-1.175063375	0.121602289	0.182403433	250	INHBA,ZC3H12D,MN1,BCAT1,GPNMB,CCNG2,SOX2,CCND2,PLK2,PSME2,KLF4,TMSB4X,RGCC,DCUN1D3,CCND3,PSME1,JADE1,DBF4,TCIM,CCNA1,EIF4EBP1,BTN2A2,RBBP8,CACNB4,PLCB1,CACUL1,BCL2,PTEN,STOX1,CYP1A1,KLF11,MDM2,DLG1,GPR15LG,SASS6,ACVR1,CDK2,EZH2,TREX1,WEE1,NPAT,CDC7,AMBRA1,CCNP,MYO16,DPF1,CDKN2C,SDE2,TRIM71,CRLF3,DPF3,CCNI,E2F7,POLE,MYB,HINFP,SPDYA,CDKN2B,BCL7B,LSM11,CDK3,SMARCD1,LATS2,ATP2B4,CCNE1,RPA2,PIM2,E2F1,…
Figure E18 A	BIOCARTA_G1_PATHWAY	-1.096095984	0.326989619	0.420415225	28	SMAD3,CCNA1,ATM,CDK2,SMAD4,CDKN2B,CCNE1,E2F1,DHFR,TP53,TGFB3,CDK4,CDKN1A,HDAC1,SKP2,CDKN1B,TFDP1,CDKN2A,CDC25A,CDK1
Figure E18 A	BENPORATH_CYCLING_GENES	-1.01225733	0.435251799	0.489658273	639	IDO1,SERPINB3,IFIT1,PLCXD1,H4C8,INSR,PLK2,JADE2,H2BC4,HOXB4,PRIM2,ATL2,EBI3,KMO,ITGB3,H4C5,MYCBP2,CENPQ,CEP44,C4B,A1BG,GPSM2,CDC25B,H4C14,MASTL,USP1,RMI1,LRRC17,HLA-DRA,ZNFX1,RHNO1,MNT,NAB1,RBBP8,HELLS,H2AC25,SLC39A10,ERN2,BMP2,CDCA7,TIMP1,CD24,PASK,ABHD10,ASPHD2,RECQL4,ME3,MDM2,USB1,OTULINL,NUP160,GAS6,HIF1A,NIPBL,CASP3,CHAF1B,SPDL1,RAD51C,PTP4A1,PSMG3,CENPU,PKNOX1,CASP8AP2,FANCA,MCM2,TRIM45,CCD…
Figure E18 A	GOBP_G0_TO_G1_TRANSITION	0.734996651	0.910891089	0.910891089	38	ARID2,SMARCD2,HLA-G,SMARCD3,SMARCA2,BCL7A,CCNC,ARID1B,SMARCE1,MED1,ACTB,SMARCC1,SMARCA4
Figure E18 B	HALLMARK_INTERFERON_GAMMA_RESPONSE	-2.922963157	1.23E-36	6.15E-35	192	EPSTI1,IFIT2,IDO1,ISG15,DDX60,IFIT3,GBP4,RIGI,ISG20,IRF1,MT2A,TNFAIP3,SAMD9L,RTP4,RSAD2,UBE2L6,OASL,IFI44,MX1,IFIH1,RNF213,CASP1,IFIT1,TNFAIP2,SAMHD1,IFI35,PARP14,CMPK2,OAS3,IFNAR2,MX2,BATF2,IFI44L,OAS2,PSMB10,IRF7,ICAM1,PSMB9,USP18,TAP1,HELZ2,SECTM1,FAS,UPP1,IL15,NMI,CD274,SOD2,PLSCR1,CASP7,LY6E,CCL5,XAF1,TNFSF10,B2M,CD40,DHX58,PARP12,CFB,CASP4,PSME2,APOL6,PML,TOR1B,SP110,IRF2,IL7,IL15RA,IL2RB,C…
Figure E18 B	HALLMARK_INTERFERON_ALPHA_RESPONSE	-2.981883774	9.44E-31	2.36E-29	97	EPSTI1,IFIT2,ISG15,DDX60,IFIT3,GBP4,ISG20,IRF1,SAMD9L,RTP4,RSAD2,UBE2L6,OASL,IFI44,MX1,IFIH1,CASP1,OAS1,GBP2,IFI35,PARP14,CMPK2,BATF2,IFI44L,TENT5A,PARP9,IRF7,IFITM1,UBA7,CD47,CSF1,PSMB9,USP18,TAP1,HELZ2,SAMD9,IL15,NMI,LAMP3,PLSCR1,LY6E,B2M,DHX58,PARP12,PSME2,SP110,IRF2,IL7,MOV10,CD74,IFI30,HERC6,TRIM21,SLC25A28,EIF2AK2,TRIM25,PSME1,TDRD7,IFITM3,OGFR,CXCL11,STAT2,TMEM140,CXCL10,TRIM14,PSMB8,BST2,…
Figure E18 B	HALLMARK_TNFA_SIGNALING_VIA_NFKB	-2.411691838	6.24E-17	1.04E-15	197	CCL20,IFIT2,RIGI,PLAU,IRF1,INHBA,TRAF1,CXCL2,TNFAIP3,CXCL1,TNFRSF9,G0S2,CXCL6,IFIH1,IL1A,TNFAIP2,SAT1,ACKR3,AREG,ICAM1,SERPINE1,ATF3,EGR3,CSF1,B4GALT5,PLAUR,JAG1,BCL2A1,BIRC3,TAP1,IER5,MAFF,TNFAIP8,IL1B,IL23A,ZC3H12A,RELB,SOD2,FOS,PLK2,TNC,TNIP1,CCL5,CLCF1,IL6ST,IL7R,TLR2,TNF,KLF4,MAP3K8,MARCKS,IFNGR2,SDC4,FUT4,F3,IL15RA,SOCS3,SMAD3,NFKBIA,EFNA1,LIF,DUSP5,CXCL3,CEBPD,F2RL1,BTG3,CXCL11,HES1,CXCL10…
Figure E18 B	HALLMARK_INFLAMMATORY_RESPONSE	-2.141698536	1.33E-10	1.66E-09	185	CCL20,CSF3,IL1R1,IRF1,INHBA,RTP4,TNFRSF9,CXCL6,IL1A,CCL22,LYN,IL18R1,IRF7,ICAM1,SERPINE1,IFITM1,CSF1,EREG,PLAUR,SCN1B,TLR3,IRAK2,IL1B,PDPN,OSMR,IL15,NMI,LAMP3,TLR1,CLEC5A,AXL,LPAR1,CD82,LY6E,CCL5,TNFSF10,CD40,MMP14,IL7R,EBI3,TLR2,ITGB3,IFNGR2,F3,IL15RA,IL2RB,PCDH7,NFKBIA,EIF2AK2,LIF,ITGB8,HAS2,STAB1,CHST2,CXCL11,CALCRL,C3AR1,CXCL10,GCH1,PTGER2,BST2,CD55,TAPBP,CD70,RNF144B,SLC11A2,NPFFR2,TIMP1,SLC…
Figure E18 B	HALLMARK_ALLOGRAFT_REJECTION	-2.073792502	8.84E-09	8.04E-08	169	INHBA,GBP2,CCL22,IFNAR2,LYN,PSMB10,IRF7,ICAM1,CD47,CSF1,EREG,TAP2,FYB1,BCAT1,TLR3,TAP1,IFNGR1,IL1B,FAS,CCND2,IL15,TLR1,CCL5,HDAC9,B2M,NCK1,CD40,TLR2,TNF,IFNGR2,IL7,IL2RB,CD74,CCND3,HLA-DMA,LIF,CD86,STAB1,ETS1,HLA-A,CD7,SOCS1,PRKCG,HLA-DRA,MMP9,HLA-DMB,TAPBP,ACHE,IL12RB1,HLA-DQA1,TIMP1,NOS2,WARS1,CTSS,DYRK3,ITGB2,HIF1A,CD3G,KLRD1,CAPG,CSK,DEGS1,STAT1,IL27RA,IL6,UBE2D1,RPS19,CRTAM,ZAP70,BRCA1,BCL10…
Figure E18 B	HALLMARK_APOPTOSIS	-2.03941407	9.64E-09	8.04E-08	155	TIMP3,ISG20,IRF1,PMAIP1,CASP1,IL1A,DPYD,SAT1,ATF3,EGR3,EREG,BIRC3,TAP1,IFNGR1,IL1B,FAS,CCND2,SOD2,CASP7,TNFSF10,TNF,CASP4,BIK,GSTM1,FEZ1,CDC25B,CYLD,PDCD4,BCL2L11,IFITM3,BTG3,HMOX1,RARA,CCNA1,GCH1,SATB1,TIMP2,CASP8,CD44,BMP2,EMP1,TIMP1,NEDD9,BTG2,APP,CASP3,CDK2,IFNB1,GADD45B
Figure E18 B	HALLMARK_KRAS_SIGNALING_UP	-1.986066213	2.15E-08	1.54E-07	187	CCL20,SERPINA3,PLAU,INHBA,NRP1,TRAF1,TNFAIP3,GPRC5B,G0S2,IL33,TRIB2,EREG,WNT7A,PLAUR,PIGR,BIRC3,SCN1B,GPNMB,IL1B,CCND2,SLPI,HDAC9,ADAM8,BTC,IL7R,CFB,KLF4,PRDM1,FBXO4,AKAP12,CROT,SNAP25,ANO1,LIF,ERO1A,RABGAP1L,ETS1,TSPAN1,LAPTM5,F2RL1,C3AR1,CXCL10,PSMB8,ITGA2,SATB1,MMP9,HSD11B1,CSF2,PTCD2,EPB41L3,BMP2,SPON1,GALNT3,EMP1,FLT4,CTSS,TFPI,ITGB2,GNG11,PTGS2,MPZL2,FGF9,ZNF639,LY96,CFH
Figure E18 B	HALLMARK_IL6_JAK_STAT3_SIGNALING	-2.160349165	1.13E-07	7.06E-07	75	IL1R1,IRF1,CXCL1,IL18R1,CSF1,IFNGR1,IL1B,FAS,OSMR,IL6ST,EBI3,TLR2,TNF,INHBE,MAP3K8,ITGB3,IL10RB,IFNGR2,IL7,IL15RA,SOCS3,CXCL3,CXCL11,HMOX1,STAT2,CXCL10,SOCS1,IRF9,CSF2,CD44,PTPN2,IL12RB1,IL13RA1,CSF3R,STAT1,TYK2,IL6,IL1R2,CD38
Figure E18 B	HALLMARK_OXIDATIVE_PHOSPHORYLATION	1.892798496	4.97E-06	2.76E-05	200	ALAS1,SLC25A4,ACADSB,OPA1,MPC1,OGDH,UQCRC1,PDHX,ECH1,MTRR,ALDH6A1,UQCRC2,DECR1,ACO2,AFG3L2,CYCS,NDUFB4,OAT,NDUFS2,MFN2,ETFB,NDUFS7,ETFDH,HSD17B10,NDUFS1,NDUFC1,ATP5PB,SUCLA2,CS,ATP5F1B,MDH2,ACADM,NQO2,DLAT,PDK4,SURF1,PDHB,ISCA1,ATP6V1E1,SUPV3L1,UQCR10,SLC25A11,IDH3A,NDUFS8,BCKDHA,LDHB,HSPA9,NDUFA8,ATP6V0C,NDUFB6,NDUFA6,SLC25A20,BDH2,SDHC,GPI,COX7B,CYC1,ATP6V1C1,MGST3,TIMM8B,COX7C,MRPS15,FH,NDUFA7…
Figure E18 B	HALLMARK_FATTY_ACID_METABOLISM	1.908947499	1.40E-05	6.99E-05	152	ALDH3A1,ALDH1A1,ODC1,EPHX1,ME1,ALDH3A2,REEP6,CA2,CBR1,GPD1,MAOA,ADH1C,CRAT,BLVRA,XIST,PPARA,ALAD,ADH7,HMGCS2,HIBCH,HPGD,ECH1,DHCR24,DECR1,ACO2,CPT2,ENO2,ETFDH,HSD17B10,NSDHL,BPHL,SUCLA2,EHHADH,ACADS,MDH2,ADIPOR2,ACADM
Figure E18 B	HALLMARK_E2F_TARGETS	-1.737278735	1.76E-05	8.02E-05	200	RPA1,PRIM2,WDR90,PSIP1,RAD1,CDC25B,PDS5B,USP1,RFC1,DCK,HELLS,CCP110,DEK,MXD3,RAD51C,EZH2,MRE11,MCM2,WEE1,IPO7,DUT,HMGA1,MSH2,DNMT1,NASP,MCM7,CDKN2C,BARD1,BRCA2,MCM6,PRPS1,HMGB3,BRCA1,GINS1,PCNA,RFC2,EXOSC8,PPM1D,SLBP,POLE,GINS3,RAD21,RFC3,RAD51AP1,DSCC1,XPO1,H2AZ1,CKS1B,NBN,CHEK1,NUP153,UNG,LIG1,POLD1,UBR7,CCNE1,RPA2,HMGB2,PSMC3IP,PPP1R8,SMC6,NCAPD2,SMC3,RNASEH2A,MCM4,BRMS1L,MCM3,TP53,DCLRE1B,MMS…
Figure E18 B	HALLMARK_COMPLEMENT	-1.726751958	2.67E-05	0.000109241	188	C3,IRF1,TNFAIP3,CXCL1,TFPI2,CASP1,ERAP2,LYN,IRF7,SERPINE1,ZEB1,SERPINA1,PLAUR,PSMB9,MAFF,PLSCR1,CASP7,GATA3,CCL5,KLK1,DOCK4,MMP14,CFB,CASP4,IRF2,F3,LTF,DUSP5,APOBEC3G,CDH13,PIK3CG,CASP10,CD59,CTSH,CP,CD55,TIMP2,ANXA5,SERPINB2,ITGAM,APOBEC3F,TIMP1,CTSB,C1QA,CTSS,CASP3,GPD2,CFH,SPOCK2,PDP1,DOCK10,LAP3,FYN,IL6,DYRK2,CEBPB,C1R
Figure E18 B	HALLMARK_EPITHELIAL_MESENCHYMAL_TRANSITION	-1.70292856	2.84E-05	0.000109241	193	TIMP3,INHBA,TNFAIP3,FOXC2,CXCL1,TFPI2,CXCL6,FGF2,SAT1,AREG,SERPINE1,PLAUR,MYLK,SPARC,SERPINE2,TGFBI,FAS,CTHRC1,IL15,TNC,TGM2,BDNF,BASP1,IGFBP4,DAB2,MMP14,NT5E,ITGB3,SDC4,LOX,WIPF1,ITGAV,TAGLN,SNAI2,CRLF1,CDH6,FBLN1,SFRP1,CD59,ITGA2,THBS2,CD44,COL8A2,TIMP1,SPOCK1,SLIT3,IL32,COL6A3,ITGA5,CAPG,GADD45B,FBLN2,FSTL1,GAS1,TNFRSF11B,PMEPA1,SGCB,BMP1,SLIT2,EMP3
Figure E18 B	HALLMARK_IL2_STAT5_SIGNALING	-1.621606723	0.000271751	0.000970541	189	IL1RL1,GBP4,NFKBIZ,NRP1,TRAF1,TNFRSF9,SOCS2,IL18R1,RRAGD,ADAM19,CSF1,MAFF,IFNGR1,CCND2,PLSCR1,FLT3LG,TGM2,TNFSF10,NT5E,MAP3K8,XBP1,IL2RB,SMPDL3A,CCND3,ITGAV,ITGA6,LIF,CD86,IGF1R,PRKCH,IFITM3,RABGAP1L,CXCL10,SOCS1,PTGER2,CSF2,CD44,BMP2,BCL2,EMP1,CISH,MAPKAPK2,SWAP70,TIAM1,AHR,CD83,CASP3,SCN9A,BHLHE40,CAPG,GADD45B,TTC39B,IRF6,IL10RA,ANXA4,CDC42SE2,P4HA1,PUS1,IL1R2,LCLAT1
Figure E18 B	HALLMARK_ESTROGEN_RESPONSE_EARLY	-1.547337548	0.000733717	0.002292865	194	MSMB,PMAIP1,FCMR,AREG,KRT15,EGR3,UGCG,ADD3,FOS,FRK,TGM2,IGFBP4,MED24,IL6ST,CA12,SLC26A2,KLF4,FHL2,KLK10,XBP1,ADCY1,PODXL,TJP3,TMPRSS3,FOXC1,IGF1R,HR,ELF3,RARA,HES1,TMEM164,SLC1A1,NXT1,ENDOD1,TBC1D30,AQP3,NRIP1,BCL11B,RBBP8,CD44,BCL2,SYBU,CISH,TIAM1,MICB,MYOF,BHLHE40,SLC7A2,ADCY9,PTGES
Figure E18 B	HALLMARK_HYPOXIA	-1.569150902	0.000711892	0.002292865	196	ISG20,MT2A,TNFAIP3,PPARGC1A,MT1E,ACKR3,RRAGD,SERPINE1,ATF3,PLAUR,CCNG2,B4GALNT2,MAFF,TGFBI,FOS,PLAC8,TGM2,CA12,SDC2,SDC4,AKAP12,F3,IDS,LOX,HS3ST1,EFNA1,ERO1A,CHST2,PGF,ETS1,VLDLR,HMOX1,VHL,NAGK,KLF7,CP,DDIT4,BCL2,PKP1,GPC4,BHLHE40,LARGE1,ANKZF1,ADORA2B,BTG1,SAP30,P4HA2,TPBG,P4HA1,SRPX,IL6,ZFP36
Figure E18 B	HALLMARK_P53_PATHWAY	-1.557482931	0.000803867	0.002364315	200	CASP1,IL1A,SAT1,RHBDF2,ATF3,TAP1,IER5,FAS,CCND2,UPP1,FOS,PLK2,CD82,H1-2,APAF1,KLF4,RAP2B,IFI30,CCND3,LIF,PIDD1,IRAG2,RRAD,ADA,KLK8,CDH13,HMOX1,RALGDS,DDB2,SOCS1,SESN1,DDIT4,H2AC25,TCN2,BMP2,DRAM1,CCP110,CTSF,BTG2,PMM1,TNFSF9,AEN,MDM2,APP,ZBTB16,RAD51C,NUDT15,BTG1,PVT1,RAD9A,ANKRA2,HBEGF,GLS2,SLC19A2,PCNA,NOL8,PPM1D,ZNF365,DEF6,FGF13,CDKN2B,RPL18,TGFA,RPL36,JUN,ZMAT3,PLXNB2,NINJ1,TSPYL2,RPS27L,SER…
Figure E18 B	HALLMARK_XENOBIOTIC_METABOLISM	1.544202261	0.003288371	0.009134364	190	ALDH3A1,EPHX1,AKR1C2,RBP4,HSD17B2,AKR1C3,ALAS1,XDH,ITIH4,CA2,CBR1,RAP1GAP,ABCC3,GSR,LPIN2,ALDH2,MAOA,NQO1,ADH1C,CAT,ABHD6,GSTM4,PGD,ADH7,DHRS7,PTGR1,JUP,CES1,BLVRB,ECH1,NFS1,TNFRSF1A,ENTPD5,DDAH2,PDLIM5,ACO2,MPP2,HRG,ETFDH,PYCR1,GCLC,CDO1,BPHL
Figure E18 B	HALLMARK_KRAS_SIGNALING_DN	-1.401865903	0.007971385	0.020353656	161	TLX1,P2RY4,SLC5A5,RSAD2,MX1,TENT5C,IFI44L,KRT15,TG,ABCB11,SCGB1A1,GPR19,DLK2,CLDN16,NR6A1,SIDT1,COPZ2,CHST2,KLK8,MYO15A,CCNA1,PDE6B,GDNF,SERPINB2,THRB,CALML5,ABCG4,CAPN9,PKP1,BTG2,C5,ATP6V1B1,ZBTB16
Figure E18 B	HALLMARK_UV_RESPONSE_DN	-1.479829777	0.008141462	0.020353656	143	CACNA1A,NRP1,MT1E,ADGRL2,SERPINE1,DBP,NR1D2,ADD3,LPAR1,LTBP1,BDNF,DAB2,SDC2,ITGB3,FHL2,F3,SMAD3,IGF1R,SNAI2,HAS2,VLDLR,KALRN,RASA2,SYNJ2,GRK5,PTEN,TFPI,SCHIP1,DLG1,NIPBL,BHLHE40,PRKCE,RBPMS,ABCC1,ADORA2B
Figure E18 B	HALLMARK_BILE_ACID_METABOLISM	1.462571853	0.012780983	0.030430913	100	ALDH1A1,PECR,SLC23A2,TFCP2L1,PEX16,SULT1B1,CAT,SLC27A5,PEX19,EFHC1,SULT2B1,LIPE,ATXN1,DIO2,DHCR24
Figure E18 B	HALLMARK_ANGIOGENESIS	-1.536484029	0.018114526	0.037738597	29	NRP1,CXCL6,THBD,JAG1,CCND2,ITGAV,TIMP1,APP,FSTL1
Figure E18 B	HALLMARK_G2M_CHECKPOINT	-1.325411429	0.017826027	0.037738597	198	MT2A,PRIM2,MARCKS,PML,SMAD3,CDC25B,DBF4,PDS5B,RPS6KA5,MTF2,HIF1A,EZH2,CASP8AP2,MCM2,SAP30,DMD,CDC7,HMGA1,NASP,CDKN2C,BARD1,BRCA2,MCM6,PURA,HMGB3,RAD54L,POLE,KIF15,RAD21,DR1,NSD2,XPO1,H2AZ1,CKS1B,CHEK1,GINS2,HMGN2,RPA2,LIG3,E2F1,FBXO5,KATNA1,MCM3,TENT4A,KIF20B,CDC6,STAG1,RBL1,ORC6,SMC2,ESPL1,CDK4,H2AX,H2BC12,SMC4,SRSF10,KIF2C,NOTCH2,SS18,MAD2L1,POLQ,MCM5,CDKN3,MYC,EXO1,CENPA,BCL3,CKS2,STIL,FANCC,T…
Figure E18 B	HALLMARK_UV_RESPONSE_UP	-1.379489909	0.017895092	0.037738597	153	IRF1,CXCL2,LYN,ICAM1,ATF3,TAP1,SOD2,FOS,RAB27A,IL6ST,MMP14,HLA-F,NFKBIA,CCND3,RRAD,BCL2L11,PTPRD,BTG3,HMOX1,CCK,GCH1,GAL,AQP3,POLG2,HTR7,BMP2,DLG4,CYP1A1,BTG2,NR4A1,CASP3,CNP,TMBIM6,CDK2,PLCL1,JUNB
Figure E18 B	HALLMARK_ESTROGEN_RESPONSE_LATE	-1.323404643	0.019138357	0.038276713	193	SERPINA3,ISG20,ASS1,TFPI2,AREG,MDK,SERPINA1,EGR3,ADD3,FOS,FRK,IGFBP4,IL6ST,CA12,SLC26A2,KLF4,KLK11,KLK10,XBP1,LTF,TJP3,TMPRSS3,FOXC1,PDCD4,HR,BTG3,GPER1,CCNA1,GAL,NXT1,NRIP1,RBBP8,CD44,BCL2,SCUBE2,DNAJC12,CISH,TIAM1,NAB2,MICB,MYOF,AGR2,LARGE1,PTGES
Figure E18 B	HALLMARK_ADIPOGENESIS	1.342769823	0.020224596	0.038893454	190	ME1,REEP6,PFKFB3,PLIN2,ALDH2,CRAT,TKT,CAT,YWHAG,STOM,NKIRAS1,G3BP2,MCCC1,SCARB1,SULT1A1,DHRS7,CHCHD10,SSPN,UQCRC1,COQ9,LIPE,HIBCH,BAZ2A,ECH1,PPARG,SLC66A3,DECR1,ACO2,CPT2,CD302,RREB1,ANGPTL4,ETFB,BCL2L13,APLP2,MAP4K3,HSPB8,SNCG,CS,ACADS,MDH2,ADIPOR2,ACADM,TALDO1,SLC5A6,DLAT
Figure E18 B	HALLMARK_REACTIVE_OXYGEN_SPECIES_PATHWAY	1.497953207	0.025255974	0.046770322	48	GSR,FTL,G6PD,NQO1,CAT,IPCEF1,SRXN1,TXNRD1,NDUFB4,ERCC2,PRNP,NDUFS2,GCLC,ATOX1,PTPA,TXNRD2,PRDX1
Figure E18 B	HALLMARK_MYC_TARGETS_V2	1.39798967	0.031860838	0.056894354	58	RRP12,TFB2M,PRMT3,WDR43,SORD,HK2,RCL1,SLC29A2,TMEM97,AIMP2,SUPV3L1,IPO4,LAS1L,FARSA,GRWD1,PA2G4,PES1,PHB1,DUSP2,RABEPK,HSPD1,BYSL,UTP20,MYBBP1A,IMP4,DDX18,NOLC1,TBRG4,MPHOSPH10,SRM,RRP9,NOC4L
Figure E18 B	HALLMARK_PEROXISOME	1.35687672	0.033908264	0.058462523	100	ALDH1A1,SLC23A2,SEMA3C,UGT2B17,ABCC5,CRAT,SLC25A4,CAT,CLN8,SULT2B1,ATXN1,ECH1,DHCR24,CADM1
Figure E18 B	HALLMARK_COAGULATION	-1.287922481	0.07239819	0.12066365	128	TIMP3,PLAU,C3,TFPI2,THBD,SERPINE1,SERPINA1,SPARC,MAFF,SH2B2,MMP14,CFB,ITGB3,F3,KLK8,CTSH,ITGA2,KLF7,MMP9,RAPGEF3,FGG,SERPINB2,TIMP1,CTSB,C1QA,GNG12,CFH,DCT,MEP1A,BMP1,FYN,CAPN5,CFI,C1R
Figure E18 B	HALLMARK_APICAL_SURFACE	-1.343574795	0.089285714	0.144009217	42	LYN,PLAUR,GATA3,SULF2,NTNG1,IL2RB,AKAP7,APP,PKHD1,GAS1,SRPX,ADAM10,RTN4RL1,BRCA1
Figure E18 B	HALLMARK_HEME_METABOLISM	1.1904206	0.100946372	0.157728707	188	SNCA,TRAK2,CA2,RAP1GAP,FECH,LPIN2,TFRC,ATP6V0A1,OSBP2,BLVRA,CAT,SYNJ1,ALAD,BMP2K,SLC7A11,SPTB,CAST,EZH1,GDE1,NR3C1,CTNS,MAP2K3,BLVRB,ALDH6A1,ABCB6,FN3K,AGPAT4,TSPAN5,SELENBP1
Figure E18 B	HALLMARK_HEDGEHOG_SIGNALING	-1.295131606	0.123263889	0.186763468	34	NRP1,HEY1,NRCAM,PML,VLDLR,NRP2,HEY2,ACHE,SHH,AMOT
Figure E18 B	HALLMARK_MTORC1_SIGNALING	1.152907951	0.128205128	0.188536953	199	ME1,PLOD2,NAMPT,GSR,G6PD,TFRC,MLLT11,SLC2A3,SRD5A1,SLC7A11,TXNRD1,GSK3B,NFIL3,CTSC,CFP,MAP2K3,CYB5B,DHCR24,SORD,ABCF2,HK2,PSME3,GCLC,CCNG1,ADIPOR2,PSMC4,ETF1,PSMD12,PSMC2,SERP1,SLC1A4,TMEM97,PSMB5,HMBS,SLC37A4,PSMD14,COPS5,PRDX1,NHERF1,NMT1,PSAT1,EPRS1,SLC2A1
Figure E18 B	HALLMARK_WNT_BETA_CATENIN_SIGNALING	-1.239457703	0.152597403	0.217996289	42	WNT1,JAG1,CCND2,HEY1,AXIN2,FZD1,HEY2,DKK4,CTNNB1,WNT6,DLL1,TCF7,NOTCH1,HDAC5,TP53,LEF1,PPARD,DVL2,NOTCH4,PTCH1,ADAM17,PSEN2,SKP2
Figure E18 B	HALLMARK_NOTCH_SIGNALING	-1.232401542	0.175767918	0.244122108	32	JAG1,HEYL,ST3GAL6,HES1,FZD1,SAP30,ARRB1,DLL1,NOTCH1,WNT2,DTX4,MAML2,APH1A,PPARD,NOTCH2,PSEN2
Figure E18 B	HALLMARK_APICAL_JUNCTION	-1.115186912	0.223201175	0.301623209	192	TRAF1,SPEG,LAYN,ICAM1,MDK,FYB1,TGFBI,CD274,SGCE,CLDN5,MAPK11,CD86,CDH6,TSPAN4,ITGA2,CDH3,CD34,LIMA1,MMP9,SIRPA,PTEN,MPZL1,DLG1,NRTN,NECTIN4,MPZL2,GRB7,CLDN4,TNFRSF11B,BMP1,FLNC,CDH1,SLIT2,ZYX,COL17A1,ICAM2,ADRA1B,COL16A1,CDH8,PCDH1,ACTG2,AKT3,CADM2,RASA1,NECTIN3,SYK,YWHAH,EPB41L2
Figure E18 B	HALLMARK_TGF_BETA_SIGNALING	-1.136217359	0.251192369	0.330516275	53	SERPINE1,IFNGR2,SMAD3,BMP2,SMURF2,ACVR1,SMAD1,JUNB,PMEPA1,CDH1,SMURF1,CTNNB1,TRIM33,ID3,CDKN1C,SLC20A1
Figure E18 B	HALLMARK_PROTEIN_SECRETION	1.082600138	0.277777778	0.356125356	95	SNAP23,CTSC,TSG101,SSPN,VAMP7,KIF1B,OCRL,BET1,ATP7A,MAPK1,IGF2R,SGMS1,EGFR,SCAMP3,DST,AP1G1,COG2,STX12,PPT1,CLTC,GOLGA4,GOSR2,TOM1L1,ICA1,DNM1L,USO1,VPS45,YKT6,CLCN3,NAPA,ARCN1,RER1,ATP1A1,AP3B1,ATP6V1H,VAMP4,SH3GL2
Figure E18 B	HALLMARK_UNFOLDED_PROTEIN_RESPONSE	-1.028771555	0.410769231	0.513461538	112	IFIT1,ATF3,DCP2,PDIA5,XBP1,ERO1A,EDEM1,DCP1A,EIF4EBP1,DDIT4,NFYB,FKBP14,SEC11A,TATDN2,ERN1,EIF4A2,CEBPB
Figure E18 B	HALLMARK_ANDROGEN_RESPONSE	0.982538152	0.468319559	0.569964443	99	HOMER2,ABCC4,NDRG1,GSR,GUCY1A1,RRP12,ANKH,HPGD,DHCR24,PDLIM5,SORD,VAPA,FKBP5,ALDH1A3,GPD1L,AKT1,SLC38A2,SGK1,XRCC5,MAP7,KLK2,BMPR1B,B4GALT1,ADAMTS1,ZMIZ1
Figure E18 B	HALLMARK_GLYCOLYSIS	-0.99485913	0.478770132	0.569964443	197	ISG20,RRAGD,FUT8,GNE,TGFBI,ARTN,MED24,CLDN3,NT5E,SDC2,BIK,SRD5A3,B4GALT4,B4GALT2,ERO1A,CHST2,VLDLR,ELF3,CHST6,DDIT4,GLCE,CD44,SLC35A3,GPC4,IL13RA1,MERTK,ANKZF1,ADORA2B,SAP30,P4HA2,TPBG,P4HA1,PYGB,NASP,CAPN5,PRPS1,TPST1
Figure E18 B	HALLMARK_PANCREAS_BETA_CELLS	-0.970668963	0.515789474	0.586124402	25	FOXA2,LMO2,SEC11A,SYT13,FOXO1,PCSK1,MAFB,AKT3,DPP4
Figure E18 B	HALLMARK_SPERMATOGENESIS	0.967857588	0.511363636	0.586124402	112	PEBP1,MAST2,HSPA4L,ZC2HC1C,SLC12A2,CHRM4,IP6K1,YBX2,NPHP1,NF2,MTOR,PGK2,TALDO1,PGS1,ACTL7B,LPIN1,STRBP,PRKAR2A,MAP7,CLPB,PCSK4,PIAS2,TEKT2,MLLT10,CNIH2,GSTM3,LDHC,PARP2,TULP2
Figure E18 B	HALLMARK_MYOGENESIS	-0.962819617	0.541605839	0.588701999	178	FGF2,MEF2C,SPEG,MYLK,SPARC,LSP1,GNAO1,MYL11,TNNI2,TAGLN,CRYAB,CDH13,SPDEF,IGFBP7,MYOM1,ACHE,SORBS1,CTF1,SH3BGR,PDLIM7,MYH11,SCHIP1,APP,AEBP1,MYH3,BHLHE40,KIFC3,COL6A3,ADCY9,LARGE1,GADD45B,FXYD1,VIPR1,DMD,HBEGF,EIF4A2,NOS1,EPHB3,BDKRB2,BIN1,PDE4DIP,ERBB3,ACSL1,APOD,DTNA,DMPK,TNNT1,CKB,PLXNB2,CLU,NOTCH1,HDAC5
Figure E18 B	HALLMARK_PI3K_AKT_MTOR_SIGNALING	0.964417944	0.530555556	0.588701999	102	PRKAA2,MKNK2,GSK3B,NGF,MAPKAP1,MYD88,MAP2K3,TNFRSF1A,AKT1S1,MAPK1,FGF17,PRKCB,ITPR2,EGFR,AKT1,FGF22,PRKAR2A,GNA14,PRKAG1,MAP3K7,RPTOR,TSC2,SLC2A1,PLA2G12A,PTPN11,DUSP3,CLTC,MKNK1,ADCY2,IL4,PDK1,SQSTM1,RIT1,ECSIT,RAC1,ACACA,PIKFYVE,PIK3R3,PIN1,ARHGDIA,YWHAB
Figure E18 B	HALLMARK_CHOLESTEROL_HOMEOSTASIS	-0.931074865	0.593192869	0.631056243	72	ATF3,PLAUR,JAG1,CXCL16,PLSCR1,ANTXR2
Figure E18 B	HALLMARK_MYC_TARGETS_V1	0.921224024	0.717948718	0.747863248	200	ODC1,U2AF1,HDDC2,EIF3J,SF3A1,PSMD1,PSMA7,FAM120A,SRPK1,PSMC4,ETF1,PSMD3,AIMP2,PSMD14,ABCE1,COPS5,PSMD8,EPRS1,PCBP1,GSPT1,TUFM,PRPF31,CCT3,TCP1,YWHAE,CYC1,PWP1,SSBP1,DDX21,SSB,EIF4H,CCT5,C1QBP,RPL6,PABPC1,KPNB1,APEX1,EIF3B,CCT2,PSMD7,SMARCC1,EIF3D,CCT7,PA2G4,PHB1,IARS1,LDHA,NHP2,PHB2,NDUFAB1,EIF1AX,HSPD1,PPIA,TARDBP,MRPS18B,G3BP1,PSMB3,RAD23B,STARD7,CNBP,RAN,EIF2S1,DDX18,NOLC1,PSMB2,HNRNPR,GOT2,VD…
Figure E18 B	HALLMARK_MITOTIC_SPINDLE	-0.848677773	0.843567251	0.86078291	198	TRIO,NET1,NCK1,DOCK4,CEP72,MARCKS,ARHGAP29,PREX1,BCL2L11,CLIP2,RFC1,RASA2,CEP192,FGD6,NEDD9,CEP57,RICTOR,PCGF5,TIAM1,DLG1,SASS6,CD2AP,MYO9B,WASF1,RAPGEF5,CDC42,ARHGEF2,CDC42EP1,BRCA2,STK38L,CDC42EP2,PCM1,ABR,SOS1,KIF15,NCK2,BIN1,CSNK1D,RASA1,FARP1,EPB41L2,SSH2,KNTC1,FBXO5,SMC3,CCDC88A,KATNA1,ARHGAP5
Figure E18 B	HALLMARK_DNA_REPAIR	-0.797751557	0.901325479	0.901325479	150	CMPK2,NT5C3A,ADA,AGO4,NME3,DDB2,BCAM,MPC2,SDCBP,POLD4,GTF2H3,ELL,TK2,DUT,RFC5,TYMS,GUK1,ARL6IP1,POLA1,PCNA,RFC2,SNAPC4,VPS37D,RFC3,RFC4,RAD51,LIG1,RRM2B,POLD1,RPA2,GTF2B,PRIM1,ITPA
