## Supplementary table 11 for "HLF suppresses DREAM target genes and reinstates quiescence in lung squamous cell carcinoma"

### Sheet: Taqman probes
Taqman probes
	Probe	catalogue number
	E2F1	Hs00153451_m1	Fisher scientific
	HLF	Hs00171406_m1	Fisher scientific
	CDC20	Hs00426680_mH	Fisher scientific
	CCNB2	Hs00270424_m1	Fisher scientific

### Sheet: List of antibodies 
List of Antibodies
Primary	Host	Catalogue number	Company		Secondary	Catalogue number	Company
Anti-KRT5 (E2T4B )	Rabbit	71536S	Cell signalling		Donkey anti Rabbit	ab150075	Abcam
Anti.p63 (delta N)	Rabbit	619002	Cell signalling		Goat anti mouse	ab150113	Abcam
Anti-FOXJ1	Rabbit	HPA0057	Sigma-Aldrich
Anti-Mucin 5AC antibody (45M1)	Mouse	ab3649	Abcam
DAPI
Secondary		Catalogue number	Company
Anti-Rabbit IgG	Donkey	ab150075	Abcam
Anti-mouse IgG	Goat	ab150113	Abcam

### Sheet: FACS antibodies 
FACS antibodies
DAPI	HY-D2868-5mg	MedChemExpress
7AAD	A9400-5MG	Sigma-Aldrich
Pyronin Y	83200	Sigma-Aldrich
Hoescht 33342	11534886	Fisher Scientific

### Sheet: Cell lines
Cell line
		source	Catalogue number
HCC 1588	human female 63 y/o	Korean cell line bank	KCLB:71588
HCC 95	human male 65 y/o	Korean cell line bank	KCLB:70095
Human broncial epithelial cells		bronchial biopsy
BCi-NS1.1		immortalized basal cells	Generous donation from the lab of Dr Crystal
F11
HEK 293T Cell Line		Takara	632180

### Sheet: Sheet1
Product	Catalogue number	Supplier
Tumor dissociation kit Human	130-095-929	Milteny biotec
Dead cell removal kit	130-090-101	Milteny biotec
Gentle macs c-tubes	130-093-237	Milteny biotec
Antibiotics (penicillin/streptomycin)	SV30010	Fisher Scientific
DMEM/F12	11559726	Fisher Scientific
DMEM high Glucose	SH30243.FS	Nordic Biolabs
70um strainer	11597522	Fisher Scientific
TrypLE Express Enzyme (1X), no phenol red	11528856	Gibco
polyethylenimine (1 mg/ml) Linear 25 kDa	23966	Triolab
Opti-MEM	31985062	Fisher Scientific
Lenti-X Concentrator	631232	Takara
Polybrene	TR-1003-G	Sigma-Aldrich
10% neutral buffered formalin	HT501128-4L	Sigma-Aldrich
Epredia SuperFrost Plus Adhesion slides	10149870	Fisher Scientific
DAPI	A1001.0010	VWR
Fluorescent mounting medium	S3023	Agilent, DAKO
Tissue-Tek Base Mold, 15 x 15 x 5mm	4162	Sakura-Fineteck-Europe
Tissue-Tek O.C.T.	4583	Sakura Finetek Sweden AB
Rock Inhibitor Y-27632	HY-10071-150mg	Nordic Biosite
Corning Matrigel Membrane Matrix	11543550	Fisher Scientific
Corning Costar Ultra-Low Attachment 96 Well Plate	CLS7007-24EA	Sigma-Aldrich
Hydrocortisone Stock Solution	7925	Stemcell Technologies
Heparin Solution	7980	Stemcell Technologies
PneumaCult ALI Medium	5001	Stemcell Technologies
Falcon Cell Culture Inserts	353095	Fisher Scientific
PneumaCult Ex Plus Medium	5040	Stemcell Technologies
RNeasy micro kit	74004	QIAGEN
SuperScript IV	18090050	Fisher Scientific
0.45-μm cellulose acetate filter	15216869	Fisher Scientific
