## Supplementary table 6 for "HLF suppresses DREAM target genes and reinstates quiescence in lung squamous cell carcinoma"

### Sheet: Sheet1
Direction	Gene set	Size	Enrichment score	Normalized enrichment score	Nominal P value	FDR q value	FWER P value	Rank at max	Leading edge
Up in cancer	HALLMARK_E2F_TARGETS	198	0.853376	1.70099	0	0	0	3219	tags=49%, list=9%, signal=54%
Up in cancer	HALLMARK_MTORC1_SIGNALING	197	0.843914	1.68934	0	0	0	2103	tags=50%, list=6%, signal=52%
Up in cancer	HALLMARK_MYC_TARGETS_V1	195	0.766416	1.54883	0	0.0247331	0.053	2735	tags=56%, list=7%, signal=60%
Up in cancer	HALLMARK_UNFOLDED_PROTEIN_RESPONSE	109	0.819086	1.51444	0.0153846	0.0359827	0.099	2686	tags=47%, list=7%, signal=50%
Up in cancer	HALLMARK_GLYCOLYSIS	198	0.716572	1.45377	0.00486618	0.0808926	0.254	1807	tags=30%, list=5%, signal=32%
Up in cancer	HALLMARK_PI3K_AKT_MTOR_SIGNALING	105	0.695832	1.31135	0.102041	0.302537	0.79	2935	tags=44%, list=8%, signal=47%
Up in cancer	HALLMARK_G2M_CHECKPOINT	194	0.606429	1.2249	0.124688	0.334111	0.939	3069	tags=46%, list=8%, signal=50%
Up in cancer	HALLMARK_MYC_TARGETS_V2	57	0.757738	1.31277	0.109208	0.348923	0.788	4356	tags=63%, list=12%, signal=72%
Up in cancer	HALLMARK_MITOTIC_SPINDLE	199	0.609734	1.22563	0.121429	0.362843	0.938	3276	tags=33%, list=9%, signal=36%
Up in cancer	HALLMARK_OXIDATIVE_PHOSPHORYLATION	200	0.612485	1.23856	0.104061	0.366187	0.92	3196	tags=38%, list=9%, signal=41%
Up in cancer	HALLMARK_HYPOXIA	200	0.618653	1.24594	0.0952381	0.385697	0.911	1254	tags=28%, list=3%, signal=29%
Up in cancer	HALLMARK_UV_RESPONSE_UP	156	0.645754	1.25671	0.109264	0.402014	0.896	2220	tags=29%, list=6%, signal=31%
Up in cancer	HALLMARK_EPITHELIAL_MESENCHYMAL_TRANSITION	200	0.565842	1.14434	0.189119	0.505778	0.992	2159	tags=25%, list=6%, signal=26%
Up in cancer	HALLMARK_DNA_REPAIR	149	0.572139	1.11981	0.237745	0.533391	0.995	3601	tags=38%, list=10%, signal=42%
Up in cancer	HALLMARK_PROTEIN_SECRETION	96	0.599747	1.10679	0.285714	0.534236	0.998	2959	tags=45%, list=8%, signal=49%
Up in cancer	HALLMARK_P53_PATHWAY	196	0.515234	1.0445	0.341981	0.671106	1	1152	tags=15%, list=3%, signal=16%
Up in cancer	HALLMARK_HEDGEHOG_SIGNALING	36	0.615036	0.988392	0.502	0.795348	1	726	tags=8%, list=2%, signal=8%
Up in cancer	HALLMARK_MYOGENESIS	198	0.478654	0.97309	0.495305	0.796586	1	2247	tags=13%, list=6%, signal=14%
Up in cancer	HALLMARK_CHOLESTEROL_HOMEOSTASIS	74	0.533831	0.948541	0.526667	0.8279	1	3141	tags=41%, list=9%, signal=44%
Up in cancer	HALLMARK_INTERFERON_GAMMA_RESPONSE	196	0.419942	0.840255	0.817768	0.869001	1	2561	tags=17%, list=7%, signal=19%
Up in cancer	HALLMARK_IL2_STAT5_SIGNALING	198	0.436114	0.876787	0.713287	0.875029	1	1763	tags=13%, list=5%, signal=14%
Up in cancer	HALLMARK_KRAS_SIGNALING_UP	199	0.453081	0.899781	0.670077	0.887033	1	1635	tags=16%, list=4%, signal=17%
Up in cancer	HALLMARK_INFLAMMATORY_RESPONSE	200	0.420309	0.845808	0.805774	0.88887	1	1394	tags=11%, list=4%, signal=11%
Up in cancer	HALLMARK_REACTIVE_OXYGEN_SPECIES_PATHWAY	49	0.521958	0.884952	0.651116	0.889087	1	1931	tags=31%, list=5%, signal=32%
Up in cancer	HALLMARK_ALLOGRAFT_REJECTION	196	0.456615	0.913243	0.623037	0.891385	1	1211	tags=9%, list=3%, signal=9%
Up in cancer	HALLMARK_APICAL_JUNCTION	198	0.426539	0.852389	0.772622	0.907093	1	1927	tags=16%, list=5%, signal=17%
Up in cancer	HALLMARK_SPERMATOGENESIS	133	0.426263	0.801429	0.83524	0.926607	1	3047	tags=19%, list=8%, signal=20%
Up in cancer	HALLMARK_WNT_BETA_CATENIN_SIGNALING	42	0.402907	0.669925	0.955916	0.988118	1	2903	tags=21%, list=8%, signal=23%
Up in cancer	HALLMARK_ANGIOGENESIS	36	0.432913	0.702116	0.906114	1	1	2964	tags=28%, list=8%, signal=30%
Up in healthy	HALLMARK_ESTROGEN_RESPONSE_EARLY	198	-0.554627	-1.06841	0.336207	0.817995	1	1868	tags=26%, list=5%, signal=28%
Up in healthy	HALLMARK_IL6_JAK_STAT3_SIGNALING	87	-0.619668	-1.09098	0.342657	0.824105	1	2230	tags=21%, list=6%, signal=22%
Up in healthy	HALLMARK_NOTCH_SIGNALING	32	-0.712855	-1.09776	0.381679	0.913151	1	2451	tags=22%, list=7%, signal=23%
Up in healthy	HALLMARK_ESTROGEN_RESPONSE_LATE	197	-0.433066	-0.832829	0.774834	0.959251	1	2129	tags=24%, list=6%, signal=26%
Up in healthy	HALLMARK_APICAL_SURFACE	44	-0.467263	-0.740094	0.86106	0.986176	1	2092	tags=25%, list=6%, signal=26%
Up in healthy	HALLMARK_TGF_BETA_SIGNALING	54	-0.401267	-0.655491	0.951762	0.989875	1	4233	tags=35%, list=12%, signal=40%
Up in healthy	HALLMARK_HEME_METABOLISM	194	-0.415254	-0.793131	0.881579	0.995533	1	1519	tags=10%, list=4%, signal=10%
Up in healthy	HALLMARK_UV_RESPONSE_DN	144	-0.684805	-1.27969	0.0695187	1	0.933	2805	tags=39%, list=8%, signal=42%
Up in healthy	HALLMARK_KRAS_SIGNALING_DN	199	-0.624881	-1.19905	0.141343	1	0.992	1591	tags=18%, list=4%, signal=18%
Up in healthy	HALLMARK_PANCREAS_BETA_CELLS	40	-0.734792	-1.1831	0.229205	1	0.995	2568	tags=15%, list=7%, signal=16%
Up in healthy	HALLMARK_BILE_ACID_METABOLISM	112	-0.640464	-1.15235	0.230216	1	0.998	2531	tags=19%, list=7%, signal=20%
Up in healthy	HALLMARK_XENOBIOTIC_METABOLISM	196	-0.583372	-1.13301	0.230132	1	0.999	1170	tags=9%, list=3%, signal=9%
Up in healthy	HALLMARK_PEROXISOME	104	-0.616876	-1.09943	0.302198	1	1	2361	tags=17%, list=6%, signal=18%
Up in healthy	HALLMARK_APOPTOSIS	159	-0.527334	-0.983002	0.488055	1	1	2593	tags=21%, list=7%, signal=23%
Up in healthy	HALLMARK_FATTY_ACID_METABOLISM	155	-0.511144	-0.957826	0.52911	1	1	882	tags=10%, list=2%, signal=10%
Up in healthy	HALLMARK_TNFA_SIGNALING_VIA_NFKB	199	-0.485819	-0.936067	0.597902	1	1	2329	tags=28%, list=6%, signal=29%
Up in healthy	HALLMARK_ADIPOGENESIS	199	-0.447365	-0.85687	0.727273	1	1	3346	tags=21%, list=9%, signal=23%
Up in healthy	HALLMARK_COMPLEMENT	200	-0.438456	-0.848713	0.784666	1	1	2540	tags=18%, list=7%, signal=19%
Up in healthy	HALLMARK_COAGULATION	138	-0.456148	-0.845929	0.76054	1	1	2230	tags=17%, list=6%, signal=18%
Up in healthy	HALLMARK_ANDROGEN_RESPONSE	99	-0.464467	-0.834947	0.730769	1	1	1845	tags=22%, list=5%, signal=23%
Up in healthy	HALLMARK_INTERFERON_ALPHA_RESPONSE	96	-0.417562	-0.745757	0.913979	1	1	904	tags=7%, list=2%, signal=7%
